# Activation-independent capture of free fatty acids at the bacterial cell envelope by BrtB

**DOI:** 10.64898/2026.03.17.712404

**Authors:** Amaranta Kahn, Cristina I.F. Sousa, João P. A. Reis, David A. Russo, Adriana Rego, Ricardo J.C.V Queirós, Marine Cuau, Julie A. Z. Zedler, Sandra A.C. Figueiredo, Paulo Oliveira, Pedro N. Leão

## Abstract

Fatty acids (FAs) are key metabolites in living organisms, shaping membrane architecture and helping cellular acclimatization to changing conditions. Bacteria synthesize FA *de novo* but can also reclaim them from membrane lipids or uptake them from the environment, usually converting free fatty acids (FFAs) into activated FAs that can then be further metabolized. In cyanobacteria, it is the acyl-acyl carrier protein synthetase (Aas) that activates exogenous FFAs. Yet, the cyanobacterial enzyme BrtB was recently shown to esterify, *in vitro*, FFAs directly onto abundant chlorinated glycolipids (bartolosides), generating bartoloside fatty acid esters (B-FAs). Whether this chemistry operates *in vivo*, where it occurs, and what its implications are for cell physiology has remained unclear. Here we show that in the cyanobacterium *Synechocystis salina* LEGE 06099, BrtB captures FFAs at the cell envelope without prior activation to generate B-FAs. We found that supplemented FFAs were converted into B-FAs within minutes. Strikingly, this response occurred with minimal changes in gene expression and little alteration of the extracellular proteome, consistent with a pathway already in place. Additionally, we observed that B-FAs can further be hydrolyzed into hydroxybartolosides – the levels of the latter metabolites increase in response to FA supply, suggesting a transient sequestration of FFA. Our results demonstrate that activation of FFA is not the only route to their cellular incorporation and identify a specialized-metabolite pathway that captures exogenous FFAs at the cyanobacterial cell envelope.
