## Supplementary material for "Activation-independent capture of free fatty acids at the bacterial cell envelope by BrtB": Table supplement 1

### Sheet: Sheet1
Gene ID	log2FoldChange (LFC)	p-value	Annotation
49_33	2.81088	4.90739e-06	Bacterial extracellular solute-binding protein
43_1	2.34932	0.0126338	COG NOG14600 non supervised orthologous group
14_156	2.18427	2.03204e-36	Trypsin
2_88	2.12233	1.44636e-48	Zinc-binding dehydrogenase
44_167	2.10122	4.3566e-34	Protein of unknown function (DUF1232)
25_4	2.09664	2.69356e-46	Heparinase II/III-like protein
50_10	2.01438	2.30002e-07	Four repeated domains in the Fasciclin I family of proteins, present in many other contexts.
25_10	1.98653	8.46763e-47	ABC1 family
44_166	1.88469	2.17246e-25	Involved in the de novo purine biosynthesis. Catalyzes the transfer of formate to 5-phospho-ribosyl-glycinamide (GAR), producing 5-phospho-ribosyl-N-formylglycinamide (FGAR). Formate is provided by PurU via hydrolysis of 10-formyl-tetrahydrofolate
44_66	1.85412	2.90966e-20	Part of a stress-induced multi-chaperone system, it is involved in the recovery of the cell from heat-induced damage, in cooperation with DnaK, DnaJ and GrpE
13_29	1.74566	4.53804e-30	His Kinase A (phosphoacceptor) domain
1_24	1.71446	1.80718e-45	Domain of unknown function (DUF697)
23_8	1.70707	1.11188e-11
34_12	1.63301	3.95809e-37	-
22_44	1.60387	1.21244e-44	Transglutaminase/protease-like homologues
39_1	1.55818	1.76757e-47	domain, Protein
3_20	1.54197	1.24514e-18	FR47-like protein
13_58	1.52824	3.5234e-22	Domain of unknown function (DUF1825)
1_25	1.51469	1.78681e-22	His Kinase A (phosphoacceptor) domain
44_67	1.50389	1.14582e-11	-
50_9	1.50002	0.00156357	CO2 hydration protein (ChpXY)
50_16	1.4671	1.50704e-38	Acts as a processive, ATP-dependent zinc metallopeptidase for both cytoplasmic and membrane proteins. Plays a role in the quality control of integral membrane proteins
39_40	1.46089	0.000944993
50_19	1.46069	2.7077e-25	-
48_24	1.44828	2.54636e-21	cheY-homologous receiver domain
48_154	1.4142	0.000144913	Protein of unknown function DUF58
26_136	1.40991	4.09335e-18	-
9_72	1.39017	4.47239e-30	prohibitin homologues
39_157	1.38823	2.08343e-26	Bacterial regulatory proteins, tetR family
48_25	1.38548	5.08367e-16	Putative diguanylate phosphodiesterase
13_37	1.38119	1.72663e-18	Catalyzes the reaction of cyanate with bicarbonate to produce ammonia and carbon dioxide
48_129	1.37849	2.17836e-17	multi-organism process
35_2	1.37721	7.62494e-12	Precorrin-6x reductase CbiJ/CobK
48_51	1.36764	1.45954e-33	Circularly permuted ATP-grasp type 2
2_23	1.3637	4.97964e-18	2Fe-2S iron-sulfur cluster binding domain
15_41	1.36177	1.2511e-15	O-methyltransferase
22_43	1.35961	4.61951e-28	SelR domain
47_102	1.33632	5.81057e-24	Component of the KaiABC clock protein complex, which constitutes the main circadian regulator in cyanobacteria. The KaiABC complex may act as a promoter-nonspecific transcription regulator that represses transcription, possibly by acting on the state of chromosome compaction. In the complex, it enhances the phosphorylation status of KaiC. In contrast, the presence of KaiB in the complex decreases…
11_76	1.33322	1.65335e-12	Ammonium Transporter Family
8_54	1.30513	1.62414e-20	Binding-protein-dependent transport system inner membrane component
25_9	1.27571	5.53475e-24	Aminotransferase class I and II
22_2	1.27562	6.77213e-24	Isocitrate/isopropylmalate dehydrogenase
50_125	1.26473	3.06278e-48	-
48_17	1.26413	1.7299e-11	Hsp20/alpha crystallin family
13_38	1.2587	1.6067e-15	MoeA C-terminal region (domain IV)
13_28	1.24302	0.000237288	-
23_7	1.23893	3.09703e-40	Provides the precursors necessary for DNA synthesis. Catalyzes the biosynthesis of deoxyribonucleotides from the corresponding ribonucleotides
26_137	1.2337	3.27201e-13	-
47_103	1.21058	2.3391e-27	Component of the KaiABC clock protein complex, which constitutes the main circadian regulator in cyanobacteria. The KaiABC complex may act as a promoter-non-specific transcription regulator that represses transcription, possibly by acting on the state of chromosome compaction. In the complex, it decreases the phosphorylation status of KaiC. It has no effect on KaiC by itself, but instead needs th…
13_57	1.20741	2.77472e-19	Serine aminopeptidase, S33
50_124	1.20431	9.00318e-14	Catalyzes the formation of the isocyclic ring in chlorophyll biosynthesis. Mediates the cyclase reaction, which results in the formation of divinylprotochlorophyllide (Pchlide) characteristic of all chlorophylls from magnesium-protoporphyrin IX 13-monomethyl ester (MgPMME)
39_158	1.19985	5.1176e-14	Protein of unknown function (DUF760)
31_9	1.18616	6.53251e-28	Catalyzes the synthesis of 5,6-dihydrouridine (D), a modified base found in the D-loop of most tRNAs, via the reduction of the C5-C6 double bond in target uridines. Specifically modifies U20 and U20a in tRNAs
23_19	1.17539	1.16675e-23	Protein of unknown function (DUF3493)
17_16	1.16959	1.49315e-36	Transglutaminase/protease-like homologues
14_154	1.16136	3.0642e-17	Protein of unknown function (DUF1997)
16_24	1.14991	1.41686e-25	Domain of unknown function (DUF1815)
11_82	1.1455	4.97667e-23	PFAM Mechanosensitive ion channel
39_38	1.1256	3.57269e-09	Rhodanese Homology Domain
49_115	1.12017	5.34786e-19	Zinc-uptake complex component A periplasmic
21_10	1.1188	0.000257131	-
31_7	1.09793	1.0445e-08	IF-3 binds to the 30S ribosomal subunit and shifts the equilibrum between 70S ribosomes and their 50S and 30S subunits in favor of the free subunits, thus enhancing the availability of 30S subunits on which protein synthesis initiation begins
26_188	1.09505	1.32869e-05	Subunit R is required for both nuclease and ATPase activities, but not for modification
4_95	1.08306	2.69142e-12	Binding-protein-dependent transport system inner membrane component
47_104	1.08065	1.00924e-13
15_40	1.07634	5.15867e-09	DnaJ C terminal domain
8_55	1.07198	5.05235e-18	MEKHLA domain
4_94	1.06985	1.47833e-17	NMT1-like family
50_15	1.06661	1.36998e-23	Chloroplast import apparatus Tic20-like
49_95	1.06191	3.97461e-10	Heat shock 70 kDa protein
44_65	1.04628	8.73261e-20	Predicted methyltransferase regulatory domain
39_83	1.04263	9.80262e-10	Nuclear transport factor 2 (NTF2) domain
30_29	1.02132	2.53899e-21	PPIC-type PPIASE domain
49_32	1.02131	0.000673715	NIL
36_2	1.01126	1.54374e-18	Domain of unknown function (DUF427)
13_39	1.00374	7.61823e-08	Catalyzes the cyclization of GTP to (8S)-3',8-cyclo-7,8- dihydroguanosine 5'-triphosphate
8_50	1.00309	4.73328e-11	Sigma factors are initiation factors that promote the attachment of RNA polymerase to specific initiation sites and are then released
14_119	-1.01141	1.90256e-06	PFAM Fimbrial assembly protein (PilN)
9_50	-1.01224	2.63011e-41	One of several proteins that assist in the late maturation steps of the functional core of the 30S ribosomal subunit. Helps release RbfA from mature subunits. May play a role in the assembly of ribosomal proteins into the subunit. Circularly permuted GTPase that catalyzes slow GTP hydrolysis, GTPase activity is stimulated by the 30S ribosomal subunit
49_121	-1.0189	2.32218e-12	Phycobilisome Linker polypeptide
26_57	-1.02259	2.05391e-09	-
50_97	-1.02732	3.234e-06	Haemolysin-type calcium-binding repeat (2 copies)
27_15	-1.04093	1.62068e-11	Stabilizes the structure of photosystem II oxygen- evolving complex (OEC), the ion environment of oxygen evolution and protects the OEC against heat-induced inactivation
34_10	-1.04325	7.89429e-10	Alternative locus ID
5_4	-1.04354	3.25075e-07	-
44_1	-1.04423	3.57364e-15	-
8_1	-1.04926	0.00894585	C-5 cytosine-specific DNA methylase
17_49	-1.0555	2.27861e-13	PsaD
3_67	-1.11593	1.91992e-17	Pentapeptide repeats (9 copies)
7_96	-1.12454	0.00102488	Diguanylate cyclase phosphodiesterase with PAS PAC sensor(S)
7_47	-1.13839	3.16067e-21	Rod linker protein, associated with allophycocyanin. Linker polypeptides determine the state of aggregation and the location of the disk-shaped phycobiliprotein units within the phycobilisome and modulate their spectroscopic properties in order to mediate a directed and optimal energy transfer
26_87	-1.14978	2.12897e-24	One of the components of the core complex of photosystem II (PSII), required for its stability and or assembly. PSII is a light-driven water plastoquinone oxidoreductase that uses light energy to abstract electrons from H(2)O, generating O(2) and a proton gradient subsequently used for ATP formation. It consists of a core antenna complex that captures photons, and an electron transfer chain that …
1_100	-1.15656	2.51904e-09	Catalyzes the phosphorylation of pyruvate to phosphoenolpyruvate
31_11	-1.16863	1.72581e-23	Phycobilisome protein
39_47	-1.17836	1.06528e-25	Channel that permits osmotically driven movement of water in both directions. It is involved in the osmoregulation and in the maintenance of cell turgor during volume expansion in rapidly growing cells. It mediates rapid entry or exit of water in response to abrupt changes in osmolarity
14_117	-1.18186	1.25697e-12	Bacterial type II/III secretion system short domain
14_198	-1.18576	4.30397e-09	-
51_90	-1.19185	2.44872e-20	-
47_116	-1.19204	5.47546e-15	Photosystem I reaction centre subunit XI
14_116	-1.20478	1.32324e-12	Bacterial type II/III secretion system short domain
48_128	-1.2308	2.10788e-08	-
44_133	-1.23199	8.82547e-24	D-Ala-D-Ala carboxypeptidase 3 (S13) family
47_96	-1.23894	4.36637e-67	Domain of unknown function (DUF4327)
14_74	-1.25265	2.62003e-23	Cytochrome oxidase assembly protein
9_49	-1.2555	2.43608e-40	Domain of unknown function (DUF4327)
1_86	-1.25814	1.5217e-22	-
37_9	-1.26142	2.94561e-14	Participates in electron transfer between P700 and the cytochrome b6-f complex in photosystem I
49_78	-1.28049	8.40457e-23	essential for photochemical activity. FB is the terminal electron acceptor of PSI, donating electrons to ferredoxin. The C-terminus interacts with PsaA B D and helps assemble the protein into the PSI complex. Required for binding of PsaD and PsaE to PSI. PSI is a plastocyanin cytochrome c6- ferredoxin oxidoreductase, converting photonic excitation into a charge separation, which transfers an elec…
47_117	-1.28532	1.76196e-16	May help in the organization of the PsaL subunit
27_17	-1.29324	6.6667e-05	-
51_3	-1.36242	1.30976e-16	Photosystem I psaG / psaK
51_84	-1.40307	5.93574e-13	Photosystem I reaction centre subunit III
35_1	-1.40877	1.37257e-16	Photosystem I psaG / psaK
51_83	-1.42297	6.80148e-19	May help in the organization of the PsaE and PsaF subunits
49_23	-1.46132	1.42822e-27	Manganese-stabilising protein / photosystem II polypeptide
16_21	-1.53805	5.88015e-06	Phycobilisome Linker polypeptide
2_31	-1.56182	1.14018e-14	Stabilizes the interaction between PsaC and the PSI core, assists the docking of the ferredoxin to PSI and interacts with ferredoxin-NADP oxidoreductase
30_16	-1.56285	1.1903e-17	Rho termination factor, N-terminal domain
47_32	-1.60494	1.15856e-26	-
16_22	-1.60505	1.18381e-05	cheY-homologous receiver domain
51_4	-1.60816	2.15411e-22	-
44_55	-1.63163	8.19004e-23	-
25_21	-1.65119	2.68623e-39	-
13_68	-1.69658	1.83859e-07	Carbohydrate-selective porin, OprB family
3_66	-1.83557	5.82495e-48	Sigma factors are initiation factors that promote the attachment of RNA polymerase to specific initiation sites and are then released
48_127	-2.06512	8.23966e-49
48_126	-2.09998	1.73925e-39	Phycobilisome protein
48_122	-2.21909	5.95216e-51	CpcD/allophycocyanin linker domain
48_123	-2.27757	1.52069e-41	CpcD/allophycocyanin linker domain
48_125	-2.35808	5.04335e-39	Phycobilisome protein
48_124	-2.38599	3.0525e-51	CpcD/allophycocyanin linker domain
3_103	-2.43401	2.02305e-36	ATPase activity
3_102	-2.79608	4.17482e-48	Anaphase-promoting complex subunit 4 WD40 domain
4_52	-3.09476	6.75605e-138	-
44_132	-3.19556	1.96815e-62	-
Gene identifiers correspond to the ORF/locus IDs used for annotation of the S06099 genome and match the IDs provided to eggNOG-mapper.
Log2 fold change across time points
Functional annotations were assigned with eggnog-mapper v2 and refined using InterProScan and BLASTp.
