## Supplementary material for "Activation-independent capture of free fatty acids at the bacterial cell envelope by BrtB": Table supplement 2

### Sheet: BrtB_summary
Protein	Gel piece	Abundance (Normalized)	Share of non-contam (%)	Rank (non-contam)	Coverage (%)	Peptides
BrtB (AOH72618.1)	F1	2173990	84.9	1	8	5
BrtB (AOH72618.1)	F2	100243	2.6	5	9	6
BrtB (AOH72618.1)	F3	137312	5.5	6	9	6
BrtB (AOH72618.1)	F4	1210382	24.5	1	13	8

### Sheet: F1_top10
Rank	Accession	Description	Abundance (Normalized)	Coverage (%)	Peptides
1	AOH72618.1	haemolysin-type calcium-binding repeat [Synechocystis salina LEGE 06099]	2173990	8	5
2	WP_228015896.1	PKD domain-containing protein [Synechocystis salina]	81873	3	2
3	WP_194014837.1	MULTISPECIES: phycocyanin subunit beta [Synechocystis]	69507	17	3
4	WP_194016977.1	glucosylglycerol hydrolase [Synechocystis salina]	52825	1	1
5	WP_228015132.1	HNH endonuclease family protein [Synechocystis salina]	41846	4	1
6	WP_228015963.1	rhodanese-like domain-containing protein [Synechocystis salina]	35469	8	1
7	WP_228014842.1	lactate racemase domain-containing protein [Synechocystis salina]	32341	25	1
8	WP_194015821.1	HEPN domain-containing protein [Synechocystis salina]	17925	4	1
9	WP_194017047.1	ATP-binding protein [Synechocystis salina]	16767	5	1
10	WP_194016947.1	serine hydrolase [Synechocystis salina]	9762	4	1

### Sheet: F2_top10
Rank	Accession	Description	Abundance (Normalized)	Coverage (%)	Peptides
1	WP_194014950.1	FG-GAP-like repeat-containing protein [Synechocystis salina]	2011435	25	4
2	WP_194016657.1	FUSC family protein [Synechocystis salina]	1156668	2	1
3	WP_228015896.1	PKD domain-containing protein [Synechocystis salina]	194898	12	9
4	WP_194014837.1	MULTISPECIES: phycocyanin subunit beta [Synechocystis]	105763	57	8
5	AOH72618.1	haemolysin-type calcium-binding repeat [Synechocystis salina LEGE 06099]	100243	9	6
6	WP_228015963.1	rhodanese-like domain-containing protein [Synechocystis salina]	55470	8	1
7	WP_194014027.1	Rieske 2Fe-2S domain-containing protein [Synechocystis salina]	52648	2	1
8	WP_265583434.1	extracellular solute-binding protein [Synechocystis salina]	37363	9	1
9	WP_194014128.1	restriction endonuclease subunit S [Synechocystis salina]	32763	2	1
10	WP_194017938.1	AAA family ATPase [Synechocystis salina]	27961	3	1

### Sheet: F3_top10
Rank	Accession	Description	Abundance (Normalized)	Coverage (%)	Peptides
1	WP_228015719.1	DUF5777 family beta-barrel protein [Synechocystis salina]	491203	19	15
2	WP_194014837.1	MULTISPECIES: phycocyanin subunit beta [Synechocystis]	381334	68	13
3	WP_322742600.1	translocation/assembly module TamB domain-containing protein [Synechocystis salina]	183835	27	45
4	WP_194014950.1	FG-GAP-like repeat-containing protein [Synechocystis salina]	150867	24	6
5	WP_322742638.1	Calx-beta domain-containing protein [Synechocystis salina]	149454	8	16
6	AOH72618.1	haemolysin-type calcium-binding repeat [Synechocystis salina LEGE 06099]	137312	9	6
7	WP_194015138.1	phycobilisome rod-core linker polypeptide [Synechocystis salina]	117482	39	31
8	WP_322742758.1	5'-nucleotidase C-terminal domain-containing protein [Synechocystis salina]	114176	18	24
9	WP_322742767.1	TonB-dependent receptor domain-containing protein [Synechocystis salina]	107243	23	13
10	WP_194016634.1	Ycf66 family protein [Synechocystis salina]	77357	11	7

### Sheet: F4_top10
Rank	Accession	Description	Abundance (Normalized)	Coverage (%)	Peptides
1	AOH72618.1	haemolysin-type calcium-binding repeat [Synechocystis salina LEGE 06099]	1210382	13	8
2	WP_322742767.1	TonB-dependent receptor domain-containing protein [Synechocystis salina]	761640	39	21
3	WP_194014837.1	MULTISPECIES: phycocyanin subunit beta [Synechocystis]	724328	75	16
4	WP_194013573.1	glycoside hydrolase family 19 protein [Synechocystis salina]	312699	6	1
5	WP_322742600.1	translocation/assembly module TamB domain-containing protein [Synechocystis salina]	298793	27	45
6	WP_228015719.1	DUF5777 family beta-barrel protein [Synechocystis salina]	180185	19	14
7	WP_322742758.1	5'-nucleotidase C-terminal domain-containing protein [Synechocystis salina]	169720	25	28
8	WP_322742653.1	BamA/TamA family outer membrane protein [Synechocystis salina]	155364	40	13
9	WP_322742707.1	arsenical resistance protein ArsH [Synechocystis salina]	145173	8	1
10	WP_228014962.1	SpoIID/LytB domain-containing protein [Synechocystis salina]	135135	4	1
