## Supplementary material for "Activation-independent capture of free fatty acids at the bacterial cell envelope by BrtB": Source data 1

### Sheet: C12
Feeding	replicate_1	replicate_2	replicate_3	Time_point	metabolite
DMSO	1450000000	1910000000	2050000000	24h	1
DMSO	2050000000	1810000000	1640000000	7_days	1
0.01mM_C12D23	867000000	573000000	650000000	24h	1
0.01mM_C12D23	981000000	1850000000	1710000000	7_days	1
0.05mM_C12D23	302000000	419000000	331000000	24h	1
0.05mM_C12D23	1700000000	2000000000	1770000000	7_days	1
0.5mM_C12D23	95600000	152000000	209000000	24h	1
0.5mM_C12D23	1120000000	981000000	990000000	7_days	1
DMSO	99700000	162000000	221000000	24h	4
DMSO	153000000	31000000	190000000	7_days	4
0.01mM_C12D23	79200000	46200000	53200000	24h	4
0.01mM_C12D23	522000000	472000000	315000000	7_days	4
0.05mM_C12D23	38000000	36300000	51200000	24h	4
0.05mM_C12D23	2040000	312000	41900000	7_days	4
0.5mM_C12D23	15500000	20900000	27200000	24h	4
0.5mM_C12D23	141000000	94500000	46200000	7_days	4
DMSO	0	0	0	24h	d23-9
DMSO	0	0	0	7_days	d23-9
0.01mM_C12D23	289000000	230000000	245000000	24h	d23-9
0.01mM_C12D23	92300000	87900000	76000000	7_days	d23-9
0.05mM_C12D23	269000000	198000000	232000000	24h	d23-9
0.05mM_C12D23	88300000	66900000	84500000	7_days	d23-9
0.5mM_C12D23	146000000	171000000	194000000	24h	d23-9
0.5mM_C12D23	414000	74500000	175000000	7_days	d23-9
DMSO	0	0	0	24h	d46-10
DMSO	0	0	0	7_days	d46-10
0.01mM_C12D23	375000000	297000000	301000000	24h	d46-10
0.01mM_C12D23	135000000	164000000	107000000	7_days	d46-10
0.05mM_C12D23	397000000	361000000	379000000	24h	d46-10
0.05mM_C12D23	203000000	207000000	160000000	7_days	d46-10
0.5mM_C12D23	324000000	346000000	433000000	24h	d46-10
0.5mM_C12D23	90100000	92100000	73600000	7_days	d46-10
DMSO	0	0	0	24h	d23-11
DMSO	0	0	0	7_days	d23-11
0.01mM_C12D23	21300000	18300000	17900000	24h	d23-11
0.01mM_C12D23	4840000	5950000	4370000	7_days	d23-11
0.05mM_C12D23	27200000	20000000	22200000	24h	d23-11
0.05mM_C12D23	6260000	3900000	6670000	7_days	d23-11
0.5mM_C12D23	18900000	20000000	22100000	24h	d23-11
0.5mM_C12D23	4140000	5260000	12000000	7_days	d23-11
DMSO	0	0	0	24h	d23-12
DMSO	0	0	0	7_days	d23-12
0.01mM_C12D23	97300000	54900000	58200000	24h	d23-12
0.01mM_C12D23	44500000	29100000	24100000	7_days	d23-12
0.05mM_C12D23	116000000	91800000	93100000	24h	d23-12
0.05mM_C12D23	56900000	59100000	30200000	7_days	d23-12
0.5mM_C12D23	189000000	200000000	191000000	24h	d23-12
0.5mM_C12D23	164000000	181000000	262000000	7_days	d23-12
DMSO	1120000	1940000	2670000	24h	6
DMSO	4100000	4200000	4670000	7_days	6
0.01mM_C12D23	9270000	5910000	7910000	24h	6
0.01mM_C12D23	35600000	31200000	21800000	7_days	6
0.05mM_C12D23	15000000	15400000	14200000	24h	6
0.05mM_C12D23	36800000	53900000	18300000	7_days	6
0.5mM_C12D23	46500000	58100000	52200000	24h	6
0.5mM_C12D23	226000000	260000000	372000000	7_days	6

### Sheet: C8
Feeding	replicate_1	replicate_2	replicate_3	Time_point	metabolite
DMSO	2490000000	2420000000	2450000000	24h	1
DMSO	2740000000	2650000000	2490000000	7_days	1
0.01mM_C12D23	1610000000	1610000000	1420000000	24h	1
0.01mM_C12D23	2440000000	2470000000	2750000000	7_days	1
0.05mM_C12D23	526000000	684000000	712000000	24h	1
0.05mM_C12D23	2340000000	2700000000	2460000000	7_days	1
0.5mM_C12D23	368000000	371000000	346000000	24h	1
0.5mM_C12D23	2410000000	2440000000	2400000000	7_days	1
DMSO	357000000	379000000	230000000	24h	4
DMSO	301000000	320000000	226000000	7_days	4
0.01mM_C8D15	342000000	299000000	272000000	24h	4
0.01mM_C8D15	254000000	254000000	249000000	7_days	4
0.05mM_C8D15	170000000	202000000	191000000	24h	4
0.05mM_C8D15	257000000	249000000	240000000	7_days	4
0.5mM_C8D15	140000000	147000000	125000000	24h	4
0.5mM_C8D15	142000000	187000000	179000000	7_days	4
DMSO	0	0	0	24h	d15-2
DMSO	0	0	0	7_days	d15-2
0.01mM_C12D23	698000000	707000000	669000000	24h	d15-2
0.01mM_C12D23	292000000	300000000	297000000	7_days	d15-2
0.05mM_C12D23	576000000	570000000	550000000	24h	d15-2
0.05mM_C12D23	72600000	260000000	82300000	7_days	d15-2
0.5mM_C12D23	501000000	509000000	516000000	24h	d15-2
0.5mM_C12D23	171000000	104000000	117000000	7_days	d15-2
DMSO	0	0	0	24h	d30-3
DMSO	0	0	0	7_days	d30-3
0.01mM_C12D23	99400000	106000000	102000000	24h	d30-3
0.01mM_C12D23	41100000	44400000	45900000	7_days	d30-3
0.05mM_C12D23	125000000	114000000	138000000	24h	d30-3
0.05mM_C12D23	84800000	33700000	84500000	7_days	d30-3
0.5mM_C12D23	148000000	140000000	106000000	24h	d30-3
0.5mM_C12D23	62800000	33400000	50700000	7_days	d30-3
DMSO	0	0	0	24h	d15-17
DMSO	0	0	0	7_days	d15-17
0.01mM_C12D23	230000000	227000000	188000000	24h	d15-17
0.01mM_C12D23	60100000	65800000	71700000	7_days	d15-17
0.05mM_C12D23	222000000	304000000	262000000	24h	d15-17
0.05mM_C12D23	152000000	151000000	128000000	7_days	d15-17
0.5mM_C12D23	349000000	386000000	393000000	24h	d15-17
0.5mM_C12D23	168000000	73800000	113000000	7_days	d15-17
DMSO	320000	596000	455000	24h	6
DMSO	1160000	997000	1280000	7_days	6
0.01mM_C12D23	1080000	982000	898000	24h	6
0.01mM_C12D23	1740000	2160000	1590000	7_days	6
0.05mM_C12D23	1540000	3600000	2570000	24h	6
0.05mM_C12D23	8240000	5450000	4720000	7_days	6
0.5mM_C12D23	6800000	8340000	2180000	24h	6
0.5mM_C12D23	12700000	8830000	18000000	7_days	6
