## Supplementary material for "Activation-independent capture of free fatty acids at the bacterial cell envelope by BrtB": Source data 3

### Sheet: Sheet1
Metabolite	replicate_1	replicate_2	replicate_3	Time_point	Temperature (ºC)		Lipid	replicate_1	replicate_2	replicate_3	Time_point	Temperature (ºC)		Lipid	replicate_1	replicate_2	replicate_3	Time_point	Temperature (ºC)
1+C2	37200000	30400000	48300000	15_days	17		PG 30:0	3910000	1360000	3840000	15_days	17		SQDG 30:0	75300000	83100000	127000000	15_days	17
1+C2	12100000	27400000	48100000	15_days	30		PG 30:0	99400000	110000000	101000000	15_days	30		SQDG 30:0	1220000000	1200000000	865000000	15_days	30
1+C2	1980000	1900000	2880000	20_days	17		PG 30:0	3800000	76800000	906000	20_days	17		SQDG 30:0	116000000	124000000	124000000	20_days	17
1+C2	4980000	14400000	9350000	20_days	30		PG 30:0	93000000	135000000	48100000	20_days	30		SQDG 30:0	676000000	942000000	511000000	20_days	30
1+C4	10000	10000	10000	15_days	17		PG 30:1	6370000	5550000	8130000	15_days	17		SQDG 30:1	46700000	45800000	76000000	15_days	17
1+C4	10000	10000	10000	15_days	30		PG 30:1	76100000	83800000	40400000	15_days	30		SQDG 30:1	145000000	142000000	83200000	15_days	30
1+C4	10000	10000	10000	20_days	17		PG 30:1	10700000	63900000	9310000	20_days	17		SQDG 30:1	56800000	58100000	57100000	20_days	17
1+C4	10000	10000	10000	20_days	30		PG 30:1	77400000	100000000	44000000	20_days	30		SQDG 30:1	81600000	104000000	60600000	20_days	30
1+C6	10000	10000	10000	15_days	17		PG 30:2	424000	348000	695000	15_days	17		SQDG 30:2	3440000	4000000	6130000	15_days	17
1+C6	10000	10000	10000	15_days	30		PG 30:2	1440000	2030000	1060000	15_days	30		SQDG 30:2	7590000	7870000	5420000	15_days	30
1+C6	10000	10000	10000	20_days	17		PG 30:2	804000	1730000	664000	20_days	17		SQDG 30:2	4400000	5240000	4310000	20_days	17
1+C6	10000	10000	10000	20_days	30		PG 30:2	1580000	1840000	948000	20_days	30		SQDG 30:2	3410000	3940000	2970000	20_days	30
1+C8	10000	10000	10000	15_days	17		PG 30:3	50000	54400	61600	15_days	17		SQDG 30:3	185000	368000	536000	15_days	17
1+C8	54200000	30000000	78100000	15_days	30		PG 30:3	0	0	0	15_days	30		SQDG 30:3	303000	498000	92800	15_days	30
1+C8	10000	10000	10000	20_days	17		PG 30:3	164000	186000	179000	20_days	17		SQDG 30:3	653000	625000	509000	20_days	17
1+C8	36100000	21200000	48300000	20_days	30		PG 30:3	0	0	0	20_days	30		SQDG 30:3	0	0	0	20_days	30
1+C10	14100000	7530000	11200000	15_days	17		PG 30:4	0	0	0	15_days	17		SQDG 30:4	0	0	0	15_days	17
1+C10	17000000	11400000	17500000	15_days	30		PG 30:4	0	0	0	15_days	30		SQDG 30:4	0	0	0	15_days	30
1+C10	8520000	3680000	5040000	20_days	17		PG 30:4	100000	289000	5640	20_days	17		SQDG 30:4	0	0	0	20_days	17
1+C10	7330000	5740000	8080000	20_days	30		PG 30:4	0	0	0	20_days	30		SQDG 30:4	0	0	0	20_days	30
1+C12	3210000	781000	2010000	15_days	17		PG 32:0	21000000	21700000	32500000	15_days	17		SQDG 32:0	3690000000	4000000000	5970000000	15_days	17
1+C12	2070000	2080000	2210000	15_days	30		PG 32:0	438000000	474000000	441000000	15_days	30		SQDG 32:0	54400000000	51700000000	51000000000	15_days	30
1+C12	1260000	457000	688000	20_days	17		PG 32:0	24900000	37000000	21300000	20_days	17		SQDG 32:0	6200000000	6010000000	6540000000	20_days	17
1+C12	1530000	1200000	1740000	20_days	30		PG 32:0	324000000	498000000	231000000	20_days	30		SQDG 32:0	29800000000	41200000000	31700000000	20_days	30
1+C14	6170000	4380000	5760000	15_days	17		PG 32:1	133000000	103000000	151000000	15_days	17		SQDG 32:1	5950000000	5910000000	9600000000	15_days	17
1+C14	2930000	2960000	2730000	15_days	30		PG 32:1	973000000	1060000000	685000000	15_days	30		SQDG 32:1	19600000000	18700000000	13200000000	15_days	30
1+C14	1440000	1310000	1610000	20_days	17		PG 32:1	188000000	249000000	166000000	20_days	17		SQDG 32:1	8100000000	7180000000	8170000000	20_days	17
1+C14	1690000	2030000	1290000	20_days	30		PG 32:1	1060000000	1360000000	738000000	20_days	30		SQDG 32:1	9980000000	12700000000	9420000000	20_days	30
1+C16	109000000	99700000	121000000	15_days	17		PG 32:2	52500000	47600000	68600000	15_days	17		SQDG 32:2	627000000	696000000	1010000000	15_days	17
1+C16	144000000	173000000	78600000	15_days	30		PG 32:2	108000000	110000000	115000000	15_days	30		SQDG 32:2	532000000	548000000	394000000	15_days	30
1+C16	55500000	49400000	52200000	20_days	17		PG 32:2	60300000	76400000	59900000	20_days	17		SQDG 32:2	870000000	866000000	840000000	20_days	17
1+C16	78300000	101000000	41700000	20_days	30		PG 32:2	96200000	115000000	90000000	20_days	30		SQDG 32:2	239000000	316000000	199000000	20_days	30
1+C16:1	8810000	14400000	23200000	15_days	17		PG 32:3	37300000	41100000	50300000	15_days	17		SQDG 32:3	58700000	78500000	101000000	15_days	17
1+C16:1	7700000	16500000	8850000	15_days	30		PG 32:3	5610000	5790000	6210000	15_days	30		SQDG 32:3	68400000	74600000	39400000	15_days	30
1+C16:1	1300000	4220000	9580000	20_days	17		PG 32:3	62400000	55800000	58300000	20_days	17		SQDG 32:3	118000000	122000000	109000000	20_days	17
1+C16:1	5420000	8560000	4010000	20_days	30		PG 32:3	2510000	3400000	2530000	20_days	30		SQDG 32:3	32500000	47200000	21100000	20_days	30
1+C18	35200000	33800000	47900000	15_days	17		PG 32:4	376000	333000	432000	15_days	17		SQDG 32:4	924000	1480000	2120000	15_days	17
1+C18	142000000	122000000	54700000	15_days	30		PG 32:4	0	0	0	15_days	30		SQDG 32:4	1760000	1860000	809000	15_days	30
1+C18	20200000	17600000	21200000	20_days	17		PG 32:4	544000	289000	273000	20_days	17		SQDG 32:4	2120000	1970000	2060000	20_days	17
1+C18	83300000	104000000	40100000	20_days	30		PG 32:4	0	0	0	20_days	30		SQDG 32:4	415000	706000	168000	20_days	30
1+C18:1	36200000	32400000	40300000	15_days	17		PG 34:0	0	0	0	15_days	17		SQDG 34:0	229000000	300000000	399000000	15_days	17
1+C18:1	104000000	134000000	53800000	15_days	30		PG 34:0	62800000	91000000	145000000	15_days	30		SQDG 34:0	2770000000	3010000000	5120000000	15_days	30
1+C18:1	8180000	9670000	13800000	20_days	17		PG 34:0	0	0	0	20_days	17		SQDG 34:0	305000000	395000000	350000000	20_days	17
1+C18:1	59000000	95400000	29800000	20_days	30		PG 34:0	52300000	69100000	66900000	20_days	30		SQDG 34:0	2450000000	3100000000	3950000000	20_days	30
1+C18:2	8230000	9520000	9890000	15_days	17		PG 34:1	477000000	432000000	615000000	15_days	17		SQDG 34:1	5590000000	6500000000	9050000000	15_days	17
1+C18:2	35900000	47800000	14100000	15_days	30		PG 34:1	4390000000	4540000000	9280000000	15_days	30		SQDG 34:1	68400000000	57300000000	91500000000	15_days	30
1+C18:2	4690000	5890000	6760000	20_days	17		PG 34:1	724000000	745000000	735000000	20_days	17		SQDG 34:1	7880000000	8840000000	8790000000	20_days	17
1+C18:2	19100000	26500000	5090000	20_days	30		PG 34:1	7480000000	9040000000	10500000000	20_days	30		SQDG 34:1	43500000000	53200000000	71200000000	20_days	30
1+C18:3	12600000	14800000	11500000	15_days	17		PG 34:2	3480000000	3340000000	4940000000	15_days	17		SQDG 34:2	28200000000	33500000000	52200000000	15_days	17
1+C18:3	28000000	40700000	16500000	15_days	30		PG 34:2	16000000000	16600000000	20600000000	15_days	30		SQDG 34:2	70600000000	68700000000	56400000000	15_days	30
1+C18:3	4200000	5050000	6670000	20_days	17		PG 34:2	5650000000	6080000000	6150000000	20_days	17		SQDG 34:2	42300000000	46200000000	45800000000	20_days	17
1+C18:3	14600000	21900000	4800000	20_days	30		PG 34:2	14100000000	16300000000	17100000000	20_days	30		SQDG 34:2	25500000000	31900000000	29200000000	20_days	30
							PG 34:3	6910000000	7630000000	9490000000	15_days	17		SQDG 34:3	11900000000	15900000000	20600000000	15_days	17
							PG 34:3	1200000000	1240000000	1380000000	15_days	30		SQDG 34:3	11100000000	11900000000	6080000000	15_days	30
							PG 34:3	13800000000	13000000000	13700000000	20_days	17		SQDG 34:3	24900000000	23600000000	24300000000	20_days	17
							PG 34:3	638000000	792000000	672000000	20_days	30		SQDG 34:3	4650000000	7020000000	3270000000	20_days	30
							PG 34:4	104000000	111000000	141000000	15_days	17		SQDG 34:4	278000000	364000000	473000000	15_days	17
							PG 34:4	28300000	30000000	27200000	15_days	30		SQDG 34:4	389000000	404000000	202000000	15_days	30
							PG 34:4	182000000	171000000	175000000	20_days	17		SQDG 34:4	398000000	404000000	439000000	20_days	17
							PG 34:4	14200000	18400000	11900000	20_days	30		SQDG 34:4	130000000	182000000	75900000	20_days	30
							PG 36:0	9270000	6990000	9020000	15_days	17		SQDG 36:0	16200000	23000000	27700000	15_days	17
							PG 36:0	9290000	9760000	55700000	15_days	30		SQDG 36:0	38600000	37300000	60200000	15_days	30
							PG 36:0	14400000	8420000	9790000	20_days	17		SQDG 36:0	24000000	30000000	24200000	20_days	17
							PG 36:0	8300000	9440000	33300000	20_days	30		SQDG 36:0	17900000	21100000	37900000	20_days	30
							PG 36:1	17600000	15200000	21700000	15_days	17		SQDG 36:1	29400000	35700000	42900000	15_days	17
							PG 36:1	59700000	57800000	105000000	15_days	30		SQDG 36:1	201000000	159000000	273000000	15_days	30
							PG 36:1	21200000	18100000	19100000	20_days	17		SQDG 36:1	35500000	40500000	37200000	20_days	17
							PG 36:1	68200000	89900000	75000000	20_days	30		SQDG 36:1	109000000	129000000	201000000	20_days	30
							PG 36:2	196000000	165000000	230000000	15_days	17		SQDG 36:2	136000000	183000000	243000000	15_days	17
							PG 36:2	249000000	282000000	326000000	15_days	30		SQDG 36:2	439000000	439000000	347000000	15_days	30
							PG 36:2	255000000	224000000	214000000	20_days	17		SQDG 36:2	169000000	193000000	178000000	20_days	17
							PG 36:2	207000000	306000000	191000000	20_days	30		SQDG 36:2	171000000	232000000	197000000	20_days	30
							PG 36:3	29700000	37700000	43300000	15_days	17		SQDG 36:3	125000000	201000000	238000000	15_days	17
							PG 36:3	51000000	61800000	45600000	15_days	30		SQDG 36:3	552000000	585000000	382000000	15_days	30
							PG 36:3	51100000	55500000	53700000	20_days	17		SQDG 36:3	216000000	250000000	233000000	20_days	17
							PG 36:3	42100000	57900000	35100000	20_days	30		SQDG 36:3	214000000	319000000	222000000	20_days	30
							PG 36:4	14400000	17600000	20000000	15_days	17		SQDG 36:4	64900000	108000000	131000000	15_days	17
							PG 36:4	27200000	27900000	28200000	15_days	30		SQDG 36:4	129000000	137000000	67200000	15_days	30
							PG 36:4	15500000	16400000	10800000	20_days	17		SQDG 36:4	120000000	136000000	135000000	20_days	17
							PG 36:4	11600000	16400000	7770000	20_days	30		SQDG 36:4	45400000	65400000	33800000	20_days	30
