## Supplementary material for "Activation-independent capture of free fatty acids at the bacterial cell envelope by BrtB": Source data 4

### Sheet: OD
Time point	OD	Supplementation	Replicate	Time point	OD	Supplementation	Replicate
T0	0.54	-	-	-
T1, 30 min	0.683	DMSO (control)	1	T2, 6 h	0.688	DMSO (control)	1
T1, 30 min	0.537	DMSO (control)	2	T2, 6 h	0.588	DMSO (control)	2
T1, 30 min	0.543	DMSO (control)	3	T2, 6 h	0.598	DMSO (control)	3
T1, 30 min	0.581	C12	1	T2, 6 h	0.593	C12	1
T1, 30 min	0.507	C12	2	T2, 6 h	0.575	C12	2
T1, 30 min	0.536	C12	3	T2, 6 h	0.559	C12	3

### Sheet: AUC
Feeding	replicate_1	replicate_2	replicate_3	Time_point	metabolite
DMSO	2340000000	2260000000	2540000000	30_min	1
C12	1900000000	2000000000	1530000000	30_min	1
DMSO	2560000000	2420000000	2290000000	6_hours	1
C12	1100000000	1230000000	1270000000	6_hours	1
DMSO	204000000	226000000	250000000	30_min	4
C12	239000000	223000000	159000000	30_min	4
DMSO	240000000	242000000	207000000	6_hours	4
C12	167000000	187000000	196000000	6_hours	4
DMSO	3690000	5360000	6160000	30_min	9
C12	502000000	562000000	412000000	30_min	9
DMSO	10100000	11900000	8990000	6_hours	9
C12	729000000	825000000	838000000	6_hours	9
DMSO	0	0	0	30_min	11
C12	23300000	21600000	17400000	30_min	11
DMSO	288000	515000	313000	6_hours	11
C12	38900000	49100000	46200000	6_hours	11
DMSO	0	0	0	30_min	10
C12	223000000	234000000	148000000	30_min	10
DMSO	0	0	0	6_hours	10
C12	404000000	453000000	485000000	6_hours	10
DMSO	501000000	563000000	702000000	30_min	13
C12	271000000	276000000	146000000	30_min	13
DMSO	685000000	624000000	563000000	6_hours	13
C12	105000000	105000000	117000000	6_hours	13
DMSO	41700000	37200000	48800000	30_min	8
C12	55200000	54800000	31100000	30_min	8
DMSO	47200000	43800000	39700000	6_hours	8
C12	42600000	43500000	47300000	6_hours	8
DMSO	0	0	0	30_min	12
C12	331000000	310000000	200000000	30_min	12
DMSO	445000	790000	200000	6_hours	12
C12	303000000	345000000	365000000	6_hours	12
DMSO	7760000	9450000	12200000	30_min	6
C12	10500000	8610000	4300000	30_min	6
DMSO	7260000	5920000	5570000	6_hours	6
C12	4130000	4350000	5190000	6_hours	6
