## Supplementary material for "Activation-independent capture of free fatty acids at the bacterial cell envelope by BrtB": Source data 5

### Sheet: Legend
ctrl	Standard conditions
ctrl+fa	Supplementation of FFA
description	Description from EggNOG
name	Name from EggNOG
deeplocpro_location	Location prediction from Deeplocpro

### Sheet: LEGE 06099 exoproteome
PG.ProteinGroups	ctrl_1	ctrl_2	ctrl_3	ctrl_4	ctrl+fa_1	ctrl+fa_2	ctrl+fa_3	ctrl+fa_4	description	name	deeplocpro_location
LEGE060099_0507	10551.3	8180.56	3441.02	5367.14	3428.36	2892.94	5303.67	3980.65	BrtB	BrtB	Cell wall & surface
LEGE060099_2067	7014.12	6356.52	15280.5	10248.2	4829.41	4426.36	7099.23	6167.7	Bacterial extracellular solute-binding protein	afuA	Periplasmic
LEGE060099_0008	6884.26	5416.48	2340.53	3887.52	1950.61	1896.58	2851.57	2230.15	Belongs to the peptidase S8 family	-	Extracellular
LEGE060099_1738	1331.69	1340.07	430.602	777.411	1107.49	1160.73	1805.28	1339.54	CBD_II	-	Extracellular
LEGE060099_0564	955.043	957.338	814.771	808.364	1451.99	1443.08	1163.75	962.098	Carbohydrate-selective porin, OprB family	-	Outer Membrane
LEGE060099_0456	895.693	737.26	448.135	565.329	344.858	274.322	1041.12	788.942	NMT1-like family	nrtA	Cytoplasmic Membrane
LEGE060099_2004	877.427	741.62	1081.15	1858.49	1100.95	968.706	2398.75	1720.39	Bacterial extracellular solute-binding protein	afuA	Cytoplasmic Membrane
LEGE060099_2948	821.464	748.37	385.571	483.189	476.459	336.468	588.89	302.32	Phycobilisome protein	cpcA	Cytoplasmic Membrane
LEGE060099_2452	816.919	1538.55	216.785	250.739	1368.95	1321.98	909.407	854.814	response to heat	-	Cytoplasmic
LEGE060099_1835	791.841	761.753	726.533	479.281	817.702	651.084	803.776	655.208	Glyceraldehyde 3-phosphate dehydrogenase, C-terminal domain	gap1	Cytoplasmic
LEGE060099_2253	602.798	620.886	142.083	277.021	635.542	464.934	647.621	488.454	domain, Protein	yeeJ	Extracellular
LEGE060099_1051	504.774	331.13	304.53	235.904	424.783	400.322	453.474	395.59	Binds the lower part of the 30S subunit head. Binds mRNA in the 70S ribosome, positioning it for translation	rps3	Cytoplasmic
LEGE060099_1611	465.834	202.51	251.723	224.246	337.23	412.025	266.013	240.625	Produces ATP from ADP in the presence of a proton gradient across the membrane. The catalytic sites are hosted primarily by the beta subunits	atpD	Cytoplasmic Membrane
LEGE060099_3104	426.514	284.469	267.353	188.557	406.921	378.281	348.958	375.339	MreB/Mbl protein	dnaK1	Cytoplasmic
LEGE060099_0846	388.919	333.334	253.27	282.422	356.222	342.304	266.071	227.165	5'-nucleotidase, C-terminal domain	-	Cell wall & surface
LEGE060099_1383	368.931	286.07	262.271	313.637	157.462	168.533	593.517	462.324	Anaphase-promoting complex subunit 4 WD40 domain	-	Cytoplasmic Membrane
LEGE060099_0384	337.032	355.228	450.475	313.677	772.304	780.093	475.588	421.4	Protein of unknown function (DUF3747)	-	Cytoplasmic Membrane
LEGE060099_0750	312.248	338.789	345.618	210.916	666.18	698.007	288.034	253.344	Carbohydrate-selective porin, OprB family	-	Outer Membrane
LEGE060099_2989	291.435	253.576	209.313	423.791	175.451	178.915	437.874	479.579	Periplasmic binding protein domain	urtA	Cytoplasmic Membrane
LEGE060099_0684	291.029	231.243	163.98	244.273	99.9262	95.9498	261.254	197.754	Glucose / Sorbosone dehydrogenase	-	Cytoplasmic
LEGE060099_2377	244.497	240.33	219.435	147.554	217.066	207.597	250.989	195.311	C-terminal domain of 1-Cys peroxiredoxin	tpx	Cytoplasmic
LEGE060099_0070	238.672	149.17	171.794	202.734	94.9647	97.4821	261.929	179.62	PBP superfamily domain	pstS	Cytoplasmic Membrane
LEGE060099_0017	236.837	187.553	253.886	153.856	266.311	195.671	229.441	156.767	Produces ATP from ADP in the presence of a proton gradient across the membrane. The alpha chain is a regulatory subunit	atpA	Cytoplasmic Membrane
LEGE060099_0593	233.172	233.163	261.152	245.59	382.004	438.628	301.274	251.624	-	-	Cytoplasmic Membrane
LEGE060099_0805	200.644	286.614	245.706	141.764	330.501	254.283	316.004	253.617	PD-(D/E)XK nuclease superfamily	-	Cytoplasmic
LEGE060099_1195	197.481	125.694	82.0946	89.27	132.583	149.609	154.783	124.378	DNA-dependent RNA polymerase catalyzes the transcription of DNA into RNA using the four ribonucleoside triphosphates as substrates	rpoB	Cytoplasmic
LEGE060099_3319	190.27	51.8091	42.729	21.5745	58.2795	26.7338	31.5057	37.5961	MreB/Mbl protein	dnaK1	Cytoplasmic
LEGE060099_1783	185.288	169.949	204.105		193.077	147.031	168.421	85.4127	Peptidase family S49	sppA	Cytoplasmic
LEGE060099_2710	182.119	196.386	94.4998	248.214	59.0524	54.5526	120.868	132.697	Membrane-bound lysozyme-inhibitor of c-type lysozyme	-	Periplasmic
LEGE060099_2670	181.391	155.783	137.684	103.166	412.251	409.839	183.787	161.887	Domain of unknown function (DUF4114)	-	Extracellular
LEGE060099_1006	180.477	179.119	152.529	134.29	350.466	330.486	194.277	157.676	Carbohydrate-selective porin, OprB family	-	Outer Membrane
LEGE060099_1344	176.667	152.55	948.594	657.736	191.052	189.751	252.319	276.809	#N/A	#N/A	Cytoplasmic
LEGE060099_2020	166.15	180.342	125.896	106.734	86.8699	83.1798	133.702	147.059	FAD binding domain	glcE	Cytoplasmic
LEGE060099_1366	147.434	128.974	188.919	196.027	86.0054	94.7083	125.067	69.2934	Four repeated domains in the Fasciclin I family of proteins, present in many other contexts.	-	Periplasmic
LEGE060099_1042	140.586	82.612	51.4401	95.2682	22.6606	33.6008	83.5503	51.5937	Calcineurin-like phosphoesterase	-	Periplasmic
LEGE060099_2777	135.812	159.199	1919.35	1281.17	410.537	394.641	351.499	359.971	Histidine phosphatase superfamily (branch 1)	-	Periplasmic
LEGE060099_1589	129.819	142.491	127.078	44.1003	87.7285	143.511	102.414	95.0331	ABC-type Fe3 -hydroxamate transport system, periplasmic component	-	Cytoplasmic
LEGE060099_0519	125.985	165.419	108.729	104.968	102.112	126.103	104.97	164.273	Light-harvesting photosynthetic bile pigment-protein from the phycobiliprotein complex. Allophycocyanin has a maximum absorption at approximately 650 nanometers	apcA	Cytoplasmic
LEGE060099_2208	124.542	119.271	376.396	257.368	118.178	108.607	224.022	182.082	PPIases accelerate the folding of proteins. It catalyzes the cis-trans isomerization of proline imidic peptide bonds in oligopeptides	ppiB	Periplasmic
LEGE060099_3167	121.091	58.0231	53.8348	44.3814	77.6171	83.987	99.5296	107.606	Ribosomal protein S12/S23	rpsL	Cytoplasmic
LEGE060099_1049	118.874	176.5	74.8723	71.2207	165.897	118.219	124.761	138.506	Protein S19 forms a complex with S13 that binds strongly to the 16S ribosomal RNA	rpsS	Cytoplasmic
LEGE060099_2636	114.52	93.9978	391.497	270.644	196.598	219.679	327.158	262.523	Wd-40 repeat	-	Cytoplasmic Membrane
LEGE060099_1258	112.581	173.525	57.8451	82.8963	66.7472	96.3643	100.554	279.365	Glutamine synthetase, catalytic domain	glnA	Cytoplasmic
LEGE060099_2916	112.433	106.335	153.276	152.802	53.8896	78.7716	90.326	90.7146	-	-	Cytoplasmic
LEGE060099_2096	107.966	25.7493	48.3299	63.7646		14.7103	95.512	56.1245	Protein conserved in bacteria	-	Cytoplasmic Membrane
LEGE060099_1143	106.365	93.7866	100.725	125.039	47.574	31.3542	123.565	95.8863	Rieske [2Fe-2S] domain	-	Cytoplasmic Membrane
LEGE060099_2993	101.227	58.9532	45.8016	50.0878	55.998	63.9478	49.7604	53.3853	Adenylosuccinate lyase C-terminus	purB	Cytoplasmic
LEGE060099_3290	93.7113	38.1151	45.5708	61.8919	103.892	150.776	134.426	88.808	Citrate synthase, C-terminal domain	gltA	Cytoplasmic
LEGE060099_3029	93.5928	114.964	52.6244	90.2818	81.7127	72.6165	81.4755	85.6002	Glyceraldehyde 3-phosphate dehydrogenase, NAD binding domain	gap2	Cytoplasmic
LEGE060099_1956	91.9197	78.6099	193.96	141.902	264.142	246.084	151.549	134.889	Bacterial periplasmic substrate-binding proteins	-	Periplasmic
LEGE060099_1656	91.4888	92.6642	88.4084	68.9112	134.15	129.48	70.9027	80.7761	Tetratricopeptide repeat	mom72	Extracellular
LEGE060099_3035	87.2093	179.811	23.4953	104.913	30.5674	55.5871	58.0079	87.1022	Integrin alpha (beta-propellor repeats).	-	Cell wall & surface
LEGE060099_3164	82.1387	39.7546	40.5492			84.4217	56.4979	36.8287	This protein promotes the GTP-dependent binding of aminoacyl-tRNA to the A-site of ribosomes during protein biosynthesis	tuf	Cytoplasmic
LEGE060099_1550	81.481	115.461	92.5949	74.0782	185.483	214.469	146.325	101.105	-	-	Cytoplasmic Membrane
LEGE060099_2949	78.2944	138.854	43.1652	43.121	65.2005	70.495	60.0565	54.6989	Phycobilisome protein	cpcB	Cytoplasmic
LEGE060099_2017	76.2087	82.4799	56.5982	30.2028	77.7652	113.099	79.8679	68.213	nuclear chromosome segregation	-	Cytoplasmic
LEGE060099_3022	73.0373	51.1111	35.8974		84.5711	55.7914	44.7404	49.3022	-	-	Cytoplasmic Membrane
LEGE060099_3323	69.5063	52.8193	138.499	195.537	43.9125	41.9801	133.063	142.022	Cupin domain	-	Periplasmic
LEGE060099_3073	68.0711	71.1754	43.9957	81.8308	87.9476	124.999	141.286	100.082	Heat shock 70 kDa protein	dnaK2	Cytoplasmic
LEGE060099_3170	64.365	72.1682	142.184	78.0432	200.66	230.637	64.1065	64.4863	-	-	Cytoplasmic Membrane
LEGE060099_2243	53.023	36.3276	30.7716	56.6045	16.5439	19.1691	45.581	56.4471	Participates in electron transfer between P700 and the cytochrome b6-f complex in photosystem I	petE	Cytoplasmic Membrane
LEGE060099_0275	43.9405	49.0613	42.4488	39.7458	90.3551	62.0218	58.8045	51.3915	Ami_3	-	Cytoplasmic Membrane
LEGE060099_0138	41.6518	32.863		24.3027					PBP superfamily domain	-	Periplasmic
LEGE060099_2304	41.4487	551.468	448.384	776.732	52.0616	19.2517	257.793	31.4144	Releases the supercoiling and torsional tension of DNA, which is introduced during the DNA replication and transcription, by transiently cleaving and rejoining one strand of the DNA duplex. Introduces a single-strand break via transesterification at a target site in duplex DNA. The scissile phosphodiester is attacked by the catalytic tyrosine of the enzyme, resulting in the formation of a DNA-(5'…	topA	Cytoplasmic
LEGE060099_0478	38.4002	48.9192	17.1751	20.4046	31.3003	24.7785	23.1442	39.2149	Prevents misfolding and promotes the refolding and proper assembly of unfolded polypeptides generated under stress conditions	groEL1	Cytoplasmic
LEGE060099_0828	37.4632	22.3375	32.1087	46.4598	19.9909	17.5509	45.6779	59.0526	Esterase-like activity of phytase	-	Cytoplasmic
LEGE060099_1140	37.1182	31.1432	26.3074	8.76996	36.157	69.904	42.4904	35.2196	DNA-dependent RNA polymerase catalyzes the transcription of DNA into RNA using the four ribonucleoside triphosphates as substrates	rpoC1	Cytoplasmic
LEGE060099_2098	35.512	45.0904	28.6264	17.5626	16.3064	16.1837	31.8795	36.982	Rho termination factor, N-terminal domain	-	Cytoplasmic
LEGE060099_1033;LEGE060099_1776;LEGE060099_2238	34.9152	49.4978	49.6218	56.2774	54.1479	58.4131	68.2569	60.8079	#N/A	#N/A	#N/A
LEGE060099_0520	33.3512	53.9963	30.8322	24.5489	33.1829	34.1795	29.302	15.7315	Light-harvesting photosynthetic bile pigment-protein from the phycobiliprotein complex. Allophycocyanin has a maximum absorption at approximately 650 nanometers	apcB	Cytoplasmic Membrane
LEGE060099_1149	30.3921	21.7833	28.4922	45.3293	6.23096		24.6752	26.6912	-	-	Cytoplasmic Membrane
LEGE060099_0516	28.0433	32.13	49.3565	51.5384	106.205	108.586	65.2751	43.8295	calcium- and calmodulin-responsive adenylate cyclase activity	-	Cell wall & surface
LEGE060099_1729	27.4125	33.6892	76.4697	63.8547		32.2411	34.4426	34.9859	-	-	Periplasmic
LEGE060099_0935	26.5424	23.7446	62.943	34.1585					pilus assembly protein PilW	-	Cytoplasmic Membrane
LEGE060099_2910	24.5989	9.9577	31.6284	51.8151	18.2507	19.2999	48.7752	38.5611	Protein of unknown function (DUF2808)	-	Cytoplasmic Membrane
LEGE060099_1173	24.518	19.5607		56.9873		26.7429	112.443	132.827	C-terminal domain of 1-Cys peroxiredoxin	hflX	Cytoplasmic
LEGE060099_0003	24.3496		45.2644	39.9983	36.5	25.848	50.3039		Calcineurin-like phosphoesterase	phoA	Cytoplasmic Membrane
LEGE060099_0728	24.0342	14.682	8.95209		17.3361	14.1993	20.9666	14.0121	ATP-dependent specificity component of the Clp protease. It directs the protease to specific substrates. Can perform chaperone functions in the absence of ClpP	clpX	Cytoplasmic
LEGE060099_0083	24.0338	20.7643	57.5523	35.588	30.4634	29.6884	39.282	31.8709	Beta-lactamase	-	Extracellular
LEGE060099_1975	22.4207	17.1398	189.928	75.3627	79.803	40.5604	30.9863	40.4709	#N/A	#N/A	Cytoplasmic
LEGE060099_2982	21.8038	16.8282	13.7345	13.6538	13.2717	19.7511	26.7894	28.9996	Phosphodiester glycosidase	-	Cytoplasmic Membrane
LEGE060099_1243	20.4819	22.8432	69.224	43.9153	22.5085	27.3978	41.6621	45.4368	Dienelactone hydrolase family	clcD	Cytoplasmic
LEGE060099_0867	20.4553	23.2866	196.489	107.661	34.9081	37.5679	51.5141	46.1236	Chase2 domain	cyaD	Cytoplasmic Membrane
LEGE060099_1135	20.2551	30.8452	39.4124	35.5126	33.1238	57.9725	35.7546	33.4688	Outer membrane efflux protein	-	Outer Membrane
LEGE060099_0197	20.1892	21.2841	23.5801	21.3246	53.9726	51.0512	31.1949	35.9225	Glycosyl hydrolase-like 10	-	Cytoplasmic Membrane
LEGE060099_1903	18.3207		23.1354	35.7649	12.9425	25.8369	42.9101	32.7176	WD40 repeats	-	Cytoplasmic
LEGE060099_3212	18.0069	18.5921	9.8648	33.7429					Haemolysin-type calcium-binding repeat (2 copies)	frpC	Cell wall & surface
LEGE060099_1340	17.8467	14.9215	26.188	26.9218	45.4003	46.7131	33.0526	31.0282	TonB dependent receptor	-	Outer Membrane
LEGE060099_2768	15.9073	15.4575	6.49941		26.6654	22.8403	10.9086	11.7163	calcium- and calmodulin-responsive adenylate cyclase activity	-	Cytoplasmic Membrane
LEGE060099_1002	15.8789	20.0859	200.308	163.406	61.3961	55.3214	52.7502	51.7543	Protein of unknown function (DUF1036)	-	Extracellular
LEGE060099_2091	15.23	31.4066	36.1802	25.1284	61.1575	58.5293	54.0415	35.9752	Stage II sporulation protein	lytB	Cytoplasmic
LEGE060099_2205	13.8654	16.3821	101.123	50.9728	37.7422	47.7225	23.774	38.2815	Bacterial periplasmic substrate-binding proteins	-	Periplasmic
LEGE060099_0450	13.801	8.90651	17.6812	14.2845	7.14236	13.8362	8.53138	8.35121	tail specific protease	prc	Cytoplasmic Membrane
LEGE060099_2495	10.1476	6.97277	38.4042	21.6347	18.9353	14.4821	18.0957	16.6782	Protein of unknown function (DUF1838)	-	Periplasmic
LEGE060099_2802	7.50841	13.6002	49.1118	33.8854	10.566	15.6303	9.22178	8.15651	Pili and flagellar-assembly chaperone, PapD N-terminal domain	-	Periplasmic
LEGE060099_2659	6.67579	13.9381	95.3222	90.5279	29.5972	38.3294	23.1218	26.0391	translation initiation factor activity	-	Extracellular
LEGE060099_0602	4.83225	10.8107	134.24	82.0457					Alpha/beta hydrolase of unknown function (DUF1400)	-	Cytoplasmic
LEGE060099_1928	4.26285	17.2608	12.6433	14.8845	11.5189	7.74618	18.5051		beta-glucosidase 2, glycosyl-hydrolase family 116 N-term	-	Cytoplasmic
LEGE060099_1261						45.8156	39.5472	25.5747	haemagglutination activity domain	-	Cell wall & surface
LEGE060099_1690					19.9954	17.0428	13.1767	18.6033	-	-	Cytoplasmic Membrane
LEGE060099_0765					20.5947	16.1407	24.3633	30.8392	PFAM Bacterial protein of	PhoX	Extracellular
LEGE060099_0436						22.1063	22.1495	23.1714	POTRA domain, ShlB-type	IAP75	Outer Membrane
LEGE060099_0753					25.4115	27.9292	21.8591		PFAM Linear amide C-N hydrolases, choloylglycine hydrolase family	-	Periplasmic
LEGE060099_1486					23.163	14.1867	17.992	31.6432	radicals which are normally produced within the cells and which are toxic to biological systems	sodB	Periplasmic
LEGE060099_1897						14.7032	18.2796	12.916	Bacterial extracellular solute-binding protein, family 7	dctP	Periplasmic
LEGE060099_1255		25.2293	160.095	55.5634					FKBP-type peptidyl-prolyl cis-trans isomerase	ytfC	Cytoplasmic Membrane
LEGE060099_2947		54.667	13.432	49.2427		30.6413	24.483	34.9422	CpcD/allophycocyanin linker domain	cpcC2	Cytoplasmic Membrane
LEGE060099_2248		15.392	22.2929	21.191					Domain of Unknown Function (DUF928)	-	Cytoplasmic
LEGE060099_1523		7.67143	13.1823	12.0333					Ribosomal protein S2	rps2	Cytoplasmic
